# Integrated transcriptomic and epigenomic profiling of human cartilage reveals coordinated changes in fibronectin expression, splicing, and receptor signaling during osteoarthritis progression

**DOI:** 10.64898/2026.10.29.762608

**Authors:** Hannah Swahn, Takuya Sakamoto, Chelsea Kenvisay, Merissa Olmer, Yutaro Uchida, Hiroshi Asahara, Rachel E. Miller, Anne-Marie Malfait, Dana E. Orange, Bella Mehta, Miguel Otero, William D. Bugbee, The RE-JOIN Consortium Investigators, Martin K. Lotz

**Author notes:** Corresponding author: Martin Lotz, Scripps Research Institute, 10550 North Torrey Pines Road, La Jolla, CA 92037.

## Abstract

Osteoarthritis (OA) is defined by progressive loss of articular cartilage, but how chondrocytes change as the disease advances is unclear because most studies have focused on end-stage tissue. We profiled human knee articular cartilage across the full range of macroscopic OA grade, from young healthy to aged severe OA donors, by bulk RNA sequencing of 92 knees, single-nucleus RNA sequencing of 108,600 chondrocyte nuclei from 30 donors and single-nucleus multiome sequencing of 24 of these donors, treating grade as a continuous variable. With increasing grade, cartilage increased extracellular matrix (ECM) synthesis and remodeling genes, lost glucocorticoid-responsive, lipid-metabolic and antioxidant programs, and changed the splicing of a small set of ECM transcripts, led by the extra domain B (EDB) exon of fibronectin (*FN1*). Nine chondrocyte clusters were present in every disease stage and formed a continuum ordered by cartilage zone and hypertrophic differentiation, with *PRG4*+ superficial and *COL10A1*+ hypertrophic chondrocytes as the only distinct cell types at its ends and a pre-hypertrophic state between them. With grade, all clusters shared a response in which ECM production rose and homeostatic programs fell, and they differed in which of its components was strongest: ECM production in the superficial cells, the secretory pathway in the hypertrophic and *CYTL1*+ cells, and inflammatory signaling in the *ANXA1*+ and *CRISPLD2*+ cells. Inferred communication between chondrocytes was remodeled with stage. *FN1* was induced in every cluster in excess of its fibril-assembly machinery, together with the fibronectin-cleaving protease *HTRA1*, and *FN1* signaling shifted in receptor use from integrin α5β1 toward *CD44* and, less robustly, αvβ8, accompanied by a rise in TGF-β/SMAD response genes. In four early-OA donors, tenascin-C was already largely induced and the *FN1* receptor shift from α5β1 toward *CD44* was partly present, whereas the rise of *FN1* outside superficial chondrocytes, of *FGF1* and of developmental and ossification programs came with progression. Chromatin accessibility changed in the same direction across clusters, with regions linked to *FN1* opening and regions linked to *ITGA5* closing. OA progression in human cartilage therefore appears to be a change of chondrocyte state that differs in emphasis along a zonal and hypertrophic continuum and includes changes in fibronectin regulation, production, processing, and receptor engagement.
