## Supplemental Table 1 for "Integrated transcriptomic and epigenomic profiling of human cartilage reveals coordinated changes in fibronectin expression, splicing, and receptor signaling during osteoarthritis progression"

### Sheet: Table S1
Table S1. Identity, distinctness and grade response of the nine chondrocyte clusters.
Identity was defined in the 12 healthy donors (grade 0-1). Cross-donor recognition: leave-one-donor-out assignment of donor x cluster pseudobulk (protein-coding non-long genes; Figure 4d). Stability: median best-match Jaccard over 80% subsamples. Cluster-distinctive responses: Figure 5 criteria (grade-associated in the cluster, cluster x grade interaction and deviation from the other eight cluste…
Cluster	Nuclei (% of 108,600)	Summary	Position (zonal / hypertrophy axes)	Defining genes and programs (healthy donors)	Cross-donor recognition (pseudobulk)	Stability on reclustering (Jaccard)	Cluster-specific chromatin	Matrix produced (healthy donors)	Cluster-distinctive grade response: genes	Cluster-distinctive grade response: pathways	Cluster-distinctive matrix genes	Abundance vs grade (CLR Spearman ρ; permutation p)	Bulk grade genes most expressed here (% of rising / falling)
c0 PRG4+ superficial	43,845 (40.4%)	Distinct cell type	Superficial end of the zonal axis	PRG4, CLU, CHI3L1, ANGPTL4, IGFBP5, MMP3, DCN (531 markers); superficial matrix/metallothionein program in 12/12 donors	100%	Stable (~0.85)	AP-1/NF-κB motifs; many small shifts	Glycoprotein- and SLRP-rich with lubricin, decorin, MGP, tenascin-C and COMP; FN1 as abundant as aggrecan	60 genes (up: HTRA1, OGN, ENOX1, PREX2, SLC16A10, DLG1...; down: CEP95, PYGL, SNHG5, PRKRIP1...)	EMT, ECM organization, proteoglycans, collagen formation up; mRNA processing, hypoxia down	IGFBP7+, ASPN+, CHSY3+, OGN+, VCAN+, S100A6+, P4HA3+, PLXNA2+, MATN2+, FSTL1+, ITGB8+, CRLF1+, ABI3BP+, HTRA1+, COL6A1+, CRTAC1+, PXDN+, SMOC1+	+0.34; p = 0.07	50.0% / 18.4%
c1 ACAN-high, low-signal	20,075 (18.5%)	Low-signal default state (not a distinct type)	Middle; depleted of superficial and deep genes	No specific gene: SH3TC1 weakly enriched per nucleus (25% vs 20%); in the donor-level model only RSPO2, a long-gene locus; best AUROC 0.59 (ACAN); no gene program	100% as an average profile; 17% of nuclei	Moderate (0.40-0.68)	None	Classical aggrecan and type II collagen	None	Skeletal system and connective tissue development up	None	-0.09; p = 0.63	3.8% / 5.2%
c2 COL10A1+ hypertrophic	19,036 (17.5%)	Distinct cell type	Deep end; top of the hypertrophy axis	RUNX2, COL10A1, IBSP, MEPE, TNFSF11 (314 markers); heads the deep program in 12/12 donors	100%	Stable (0.67-0.84)	Only cluster with specific regions (322; RUNX2 and glucocorticoid-receptor motifs); 62% of markers concordant	Hypertrophic, mineralizing (COL10A1, IBSP, TNFSF11, P3H2)	None	ER-to-Golgi transport up	None	+0.02; p = 0.92	10.1% / 9.7%
c3 pre-hypertrophic	10,084 (9.3%)	Transitional state on the hypertrophic axis	Deep; intermediate on the hypertrophy axis (RUNX2 intermediate, COL10A1 closed)	38 markers, mostly long-gene loci (GPC5, MACROD2, FGF14); intermediate on the deep program	17% (merges with c2)	Stable (0.70-0.75)	No specific regions; about halfway to c2	Proteoglycan-rich, aggrecan-dominated	2 genes (down: SH3D19, VSIR)	None	None	+0.19; p = 0.32	1.4% / 2.8%
c4 CYTL1+	6,514 (6.0%)	Reproducible state	Middle zone	CYTL1 (AUROC 0.81; 3 markers); only cluster high on middle-zone and matrix-synthesis programs	75%	Most stable (0.88-0.89)	None in healthy donors	Proteoglycan-rich, aggrecan-dominated	None	Unfolded protein response, ER export, collagen fibril organization up; cholesterol efflux down	None	+0.25; p = 0.18	3.1% / 4.3%
c5 ANXA1+	3,672 (3.4%)	Response state (immediate-early / NF-κB)	Superficial	ANXA1 (AUROC 0.78), FOSB, FOS, NFATC2 (80 markers); NF-κB program	100%	Unstable (merges into c1)	Gene-level concordance (ANXA1, FOSB, KLF2)	Highest ECM-affiliated share (ADAMTS1, COL6A3)	14 genes (up: MTHFD1L, RUNX1, DYSF, GPC5, SMOC1, AACS...; down: TXNIP, NDNF, RHOBTB3)	TNFα/NF-κB, EMT, TGF-β, unfolded protein response, wound response up	GPC5+, SERPINA3+, P3H2+, SMOC1+, NDNF-	+0.07; p = 0.70	6.5% / 16.7%
c6 SLC14A1+	2,074 (1.9%)	Single-gene substate (deep side)	Deep side; partly intermediate on the hypertrophy axis	SLC14A1 (AUROC 0.96; 23 markers); otherwise c4-like	55%	Mostly stable (0.82-0.85)	No specific regions	Proteoglycan-rich, aggrecan-dominated	18 genes (up: RIMS1, BET1, RAP2A, HAPLN1, PARM1; down: SLC2A1, CALCOCO2, TNS1, OXNAD1...)	None	HAPLN1+, PARM1+	+0.20; p = 0.29	11.2% / 12.5%
c7 CRISPLD2+	1,959 (1.8%)	Single-gene substate (superficial, c0-like stress state)	Superficial	CRISPLD2 (AUROC 0.97; 63 markers); c0 stress program without its matrix program	70%	Variable (often merges with c8)	13 regions; CRISPLD2/ADAMTS9 concordant	Glycoprotein-rich (CRISPLD2, COL18A1)	4 genes (up: PBX3, LBH; down: CCDC28A, STK39)	TNFα/NF-κB up	None	-0.26; p = 0.17	7.4% / 22.3%
c8 unassigned	1,341 (1.2%)	Not supported as a distinct population	Superficial	No reliable specific gene: ABCA6/PLSCR4 weakly enriched per nucleus; in the donor-level model NEGR1 (long gene) and 9 others (10 markers); best coding AUROC 0.60-0.61 (CFH); 81-83% of top markers non-coding	33%	Unstable (merges with c7)	14 regions; quality-limited (smallest libraries)	Not characterized	4 genes (up: CRTAC1, PLEKHA7, RAI14; down: INPP5A)	None	CRTAC1+	-0.22; p = 0.24	6.5% / 8.1%
